# *De novo* peptide databases enable protein-based stable isotope probing of microbial communities with up to species-level resolution

**DOI:** 10.1101/2024.11.25.625156

**Authors:** Simon Klaes, Christian White, Lisa Alvarez-Cohen, Lorenz Adrian, Chang Ding

## Abstract

**Background:** Protein-based stable isotope probing (Protein-SIP) is a powerful approach that can directly link individual taxa to activity and substrate assimilation, elucidating metabolic pathways and trophic relationships within microbial communities. In Protein-SIP, peptides and corresponding taxa are identified by database matching, making database quality crucial for accurate analyses. For samples with unknown community composition, Protein-SIP typically employs either unrestricted reference databases or metagenome-derived databases. While (meta)genome-derived databases represent the gold standard, they may be incomplete and are typically resource-intensive to generate. In contrast, unrestricted reference databases can inflate the search space and require complex post-processing.

**Results:** Here, we explore the feasibility of using *de novo* peptide sequencing to construct peptide databases directly from mass spectrometry raw data. We then use the mass spectrometric data from labeled cultures to quantify isotope incorporation into specific peptides. We benchmark our approach against the canonical approach in which a sample-matching (meta)genome-derived protein sequence database is used on three different datasets: 1) a proteome analysis from a defined microbial community containing ^13^C-labeled *E. coli* cells, 2) time-course data of an anammox-dominated continuous reactor after feeding with ^13^C-labeled bicarbonate, and 3) a model of the human distal gut simulating a high-protein and high-fiber diet cultivated in either ^2^H2O or H2^18^O. Our results show that *de novo* peptide databases are applicable to different isotopes, detecting similar amounts of labeled peptides compared to sample-matching (meta)genome-derived databases, and also identify labeled peptides missed by this canonical approach. Furthermore, we show that peptide-centric Protein-SIP allows up to species-specific resolution and enables the assessment of activity related to individual biological processes. Finally, we provide access to our modular Python pipeline to assist the construction of *de novo* peptide databases and subsequent peptide-centric Protein-SIP data analysis (https://git.ufz.de/meb/denovo-sip).

**Conclusions:** *De novo* peptide databases enable Protein-SIP of microbial communities without prior knowledge of the composition and can be used complementarily to (meta)genome-derived databases or as a standalone alternative in exploratory or resource-limited settings.
