## Supplementary Table S2 for "*De novo* peptide databases enable protein-based stable isotope probing of microbial communities with up to species-level resolution"

### Sheet: Tabelle1
Domain					Phylum					Class					Order					Family					Genus					Species					Strain					Protein abundance in % of total protein in the mock community sample	#peptides identified in original study (data from Table S5 from 10.1186/s40168-022-01454-1)			Comments
Taxon	#Taxon-specific peptides identified in				Taxon	#Taxon-specific peptides identified in				Taxon	#Taxon-specific peptides identified in				Taxon	#Taxon-specific peptides identified in				Taxon	#Taxon-specific peptides identified in				Taxon	#Taxon-specific peptides identified in				Taxon	#Taxon-specific peptides identified in				Taxon	#Taxon-specific peptides identified in
	Rep1	Rep2	Rep3	>1 Rep		Rep1	Rep2	Rep3	>1 Rep		Rep1	Rep2	Rep3	>1 Rep		Rep1	Rep2	Rep3	>1 Rep		Rep1	Rep2	Rep3	>1 Rep		Rep1	Rep2	Rep3	>1 Rep		Rep1	Rep2	Rep3	>1 Rep		Rep1	Rep2	Rep3	>1 Rep		Rep1	Rep2	Rep3
Bacteria	4525	3522	3437	3814	Pseudomonadota	3840	2986	2901	3237	Gammaproteobacteria	1614	1309	1262	1399	Enterobacterales	823	687	638	719	Enterobacteriaceae	650	546	498	570	Salmonella	283	215	191	231	Salmonella enterica	189	140	123	154	Salmonella enterica LT2	0	0	0	0	31.969	172	96	112
Bacteria	4525	3522	3437	3814	Pseudomonadota	3840	2986	2901	3237	Betaproteobacteria	1329	1020	996	1115	Burkholderiales	1212	926	904	1013	Burkholderiaceae	1080	830	805	906	Cupriavidus	922	692	662	758	Cupriavidus metallidurans	463	338	315	371	Cupriavidus metallireducens CH34	104	69	69	81	14.6896	502	229	221
Bacteria	4525	3522	3437	3814	Pseudomonadota	3840	2986	2901	3237	Alphaproteobacteria	566	406	394	450	Hyphomicrobiales	443	329	311	358	Rhizobiaceae	333	237	231	262	Agrobacterium	47	36	35	41	Agrobacterium fabrum	19	16	12	17	Agrobacterium fabrum NTL4	8	6	8	8	10.6904	102	49	46	Unipept identified Agrobacterium fabrum C58, which is the origin of NTL4 (Ti plasmid-cured derivative of C58)
Bacteria	4525	3522	3437	3814	Pseudomonadota	3840	2986	2901	3237	Gammaproteobacteria	1614	1309	1262	1399	Lysobacterales	130	102	99	114	Lysobacteraceae	128	101	97	112	Stenotrophomonas	120	95	89	104	Stenotrophomonas indicatrix	48	41	36	45	unknown					7.59234	277	135	129
Bacteria	4525	3522	3437	3814	Pseudomonadota	3840	2986	2901	3237	Gammaproteobacteria	1614	1309	1262	1399	Pseudomonadales	281	204	216	231	Pseudomonadaceae	278	201	213	228	Pseudomonas	193	141	139	155	Pseudomonas fluorescens	9	6	6	7	Pseudomonas fluorescens ATCC 13525	0	0	0	0	6.33815	76	39	36
Bacteria	4525	3522	3437	3814	Pseudomonadota	3840	2986	2901	3237	Gammaproteobacteria	1614	1309	1262	1399	Enterobacterales	823	687	638	719	Enterobacteriaceae	650	546	498	570	Escherichia	4	2	4	3	Escherichia coli	4	2	4	3	Escherichia coli K12	2	0	0	0	5.47867	312	449	457
Eukaryota	143	115	115	127	Chlorophyta	110	88	89	99	Chlorophyceae	100	79	82	90	Chlamydomonadales	89	68	74	79	Chlamydomonadaceae	72	55	60	64	Chlamydomonas	71	55	60	64	Chlamydomonas reinhardtii	44	37	37	41	unknown					3.78244	32	11	19
Bacteria	4525	3522	3437	3814	Pseudomonadota	3840	2986	2901	3237	Gammaproteobacteria	1614	1309	1262	1399	Pseudomonadales	281	204	216	231	Pseudomonadaceae	278	201	213	228	Pseudomonas	193	141	139	155	Pseudomonas sp.	175	131	129	144	Pseudomonas sp. strain RH 926	0	0	0	0	2.71757	44	16	24
Bacteria	4525	3522	3437	3814	Pseudomonadota	3840	2986	2901	3237	Alphaproteobacteria	566	406	394	450	Hyphomicrobiales	443	329	311	358	Rhizobiaceae	333	237	231	262	Rhizobium	76	53	50	57	Rhizobium leguminosarum bv. viciae	0	0	0	0	Rhizobium leguminosarum bv. viciae VF39	0	0	0	0	2.13354	5	2	0
Bacteria	4525	3522	3437	3814	Deinococcota	16	9	8	10	Deinococci	16	9	8	10	Thermales	15	8	7	9	Thermaceae	15	8	7	9	Thermus	13	7	6	7	Thermus thermophilus	4	3	3	3	Thermus thermophilus HB27	1	1	1	1	1.59022	7	3	1
Bacteria	4525	3522	3437	3814	Bacillota	104	73	77	83	Bacilli	95	68	70	75	Bacillales	86	64	65	69	Staphylococcaceae	56	42	43	46	Staphylococcus	53	39	39	43	Staphylococcus aureus	2	3	2	3	Staphylococcus aureus ATCC 25923	0	0	0	0	1.5533	24	14	15
Bacteria	4525	3522	3437	3814	Pseudomonadota	3840	2986	2901	3237	Alphaproteobacteria	566	406	394	450	Rhodobacterales	53	30	32	34	Roseobacteraceae	1	0	1	1	Roseobacter	0	0	0	0	Roseobacter sp.	0	0	0	0	Roseobacter sp. AK199	0	0	0	0	1.51071	9	1	1
Bacteria	4525	3522	3437	3814	Pseudomonadota	3840	2986	2901	3237	Betaproteobacteria	1329	1020	996	1115	Neisseriales	18	10	11	11	Chromobacteriaceae	16	9	10	10	Chromobacterium	15	9	10	10	Chromobacterium violaceum	4	3	3	3	Chromobacterium violaceum CV026	0	0	0	0	1.19172	14	10	7	Unipept identified Chromobacterium sphagni. 3 out of the C. sphagni-specific peptides (in Unipept) are also present in Refseq of C. subtsugae (GCF_019460125.1) and the other C. sphagni-specific peptide (in Unipept) is also not specific for C. sphagni in ncbi (e.g. also present in Chromobacterium violaceum WP_076225604.1 or Chromobacterium sp. IIBBL 290-4 WP_101707107.1
Bacteria	4525	3522	3437	3814	Pseudomonadota	3840	2986	2901	3237	Gammaproteobacteria	1614	1309	1262	1399	Pseudomonadales	281	204	216	231	Pseudomonadaceae	278	201	213	228	Pseudomonas	193	141	139	155	Pseudomonas furukawaii	5	3	3	3	Pseudomonas furukawaii KF707	0	0	0	0	1.10274	5	6	4
Bacteria	4525	3522	3437	3814	Bacillota	104	73	77	83	Bacilli	95	68	70	75	Bacillales	86	64	65	69	Staphylococcaceae	56	42	43	46	Staphylococcus	53	39	39	43	Staphylococcus aureus	2	3	2	3	Staphylococcus aureus ATCC 13709	0	0	0	0	0.913428	1	0	0
Bacteria	4525	3522	3437	3814	Pseudomonadota	3840	2986	2901	3237	Gammaproteobacteria	1614	1309	1262	1399	Alteromonadales	3	3	3	3	Alteromonadaceae	2	2	2	2	Alteromonas	2	2	2	2	Alteromonas macleodii	0	0	0	0	Alteromonas macleodii ATCC 27126	0	0	0	0	0.903016	2	1	0
Bacteria	4525	3522	3437	3814	Thermodesulfobacteriota	40	33	27	32	Desulfovibrionia	40	33	27	32	Desulfovibrionales	40	33	27	32	Desulfovibrionaceae	37	30	24	29	Nitratidesulfovibrio	30	25	20	24	Nitratidesulfovibrio vulgaris	28	24	19	23	Desulfovibrio vulgaris Hildenborough	0	0	0	0	0.895443	8	5	10
Bacteria	4525	3522	3437	3814	Pseudomonadota	3840	2986	2901	3237	Alphaproteobacteria	566	406	394	450	Rhodobacterales	53	30	32	34	Paracoccaceae	25	15	13	15	Paracoccus	17	11	9	11	Paracoccus pantotrophus	5	4	4	4	Paracoccus pantotrophus ATCC 17741	0	0	0	0	0.872726	4	2	1
Bacteria	4525	3522	3437	3814	Pseudomonadota	3840	2986	2901	3237	Alphaproteobacteria	566	406	394	450	Hyphomicrobiales	443	329	311	358	Rhizobiaceae	333	237	231	262	Rhizobium	76	53	50	57	Rhizobium leguminosarum bv. viciae	0	0	0	0	Rhizobium leguminosarum bv. viciae 3841	0	0	0	0	0.86894	50	17	20
Archaea	20	13	23	21	Nitrososphaerota	17	11	20	19	Nitrososphaeria	15	9	18	17	Nitrososphaerales	15	9	18	17	Nitrososphaeraceae	15	9	18	17	Nitrososphaera	15	9	18	17	Nitrososphaera viennensis	12	7	15	14	unknown					0.77523	7	2	3
Bacteria	4525	3522	3437	3814	Bacillota	104	73	77	83	Bacilli	95	68	70	75	Bacillales	86	64	65	69	Bacillaceae	21	18	18	18	Bacillus	17	14	14	14	Bacillus subtilis	9	9	8	9	Bacillus subtilis 168	0	0	0	0	0.745887	5	8	3
Bacteria	4525	3522	3437	3814	Pseudomonadota	3840	2986	2901	3237	Betaproteobacteria	1329	1020	996	1115	Nitrosomonadales	3	3	2	3	Nitrosomonadaceae	3	3	2	3	Nitrosomonas	0	1	1	1	Nitrosomonas ureae	0	0	0	0	Nitrosomonas ureae Nm10	0	0	0	0	0.513981	unknown	unknown	unknown
Bacteria	4525	3522	3437	3814	Pseudomonadota	3840	2986	2901	3237	Betaproteobacteria	1329	1020	996	1115	Burkholderiales	1212	926	904	1013	Burkholderiaceae	1080	830	805	906	Paraburkholderia	1	1	2	1	Paraburkholderia xenovorans	0	0	0	0	Paraburkholderia xenovorans LB400	0	0	0	0	0.409859	1	2	1
Bacteria	4525	3522	3437	3814	Pseudomonadota	3840	2986	2901	3237	Betaproteobacteria	1329	1020	996	1115	Nitrosomonadales	3	3	2	3	Nitrosomonadaceae	3	3	2	3	Nitrosospira	2	1	1	1	Nitrosospira multiformis	2	1	1	1	Nitrosospira multiformis ATCC 25196	0	0	0		0.19783	0	0	1
Viruses	1	0	0	0	.-					.-					.-					Inoviridae					Inovirus	0	0	0	0	Phage M13	0	0	0	0						0.139144	0	0	0
Viruses	1	0	0	0	.-					.-					.-					.-					.-					Phage P22	0	0	0	0						0.100335	0	0	0
Viruses	1	0	0	0	.-					.-					.-					.-					.-					Phage F0	0	0	0	0						0.083297	0	0	0
Viruses	1	0	0	0	.-					.-					Caudovirales					Siphoviridae					.-					Phage ES18	0	0	0	0						0.083297
Viruses	1	0	0	0	.-					.-					.-					Leviviridae					Levivirus	0	0	0	0	Phage F2	0	0	0	0						0.0795108	0	0	0
Bacteria	4525	3522	3437	3814	Pseudomonadota	3840	2986	2901	3237	Betaproteobacteria	1329	1020	996	1115	Nitrosomonadales	3	3	2	3	Nitrosomonadaceae	3	3	2	3	Nitrosomonas	0	1	1	1	Nitrosomonas europaea	0	0	0	0	Nitrosomonas europaeae ATCC 19718	0	0	0		0.0776177	2	0	1
Color definition
					Correct taxon identified with at least 3 taxon-specific peptides identified in at least 2 replicates
					Highly similar taxon identified with at least 3 taxon-specific peptides identified in at least 2 replicates
					Not identified with at least 3 taxon-specific peptides identified in at least 2 replicates
