## Supplementary Table S6 for "*De novo* peptide databases enable protein-based stable isotope probing of microbial communities with up to species-level resolution"

### Sheet: targeted_GO_statistics
isotope	GO_number	GO_term	mean RIA_in_F	mean RIA_in_P	median RIA_in_F	median RIA_in_P	p_value
18O	GO:0006567	threonine catabolic process	0.939535	2.84167	0.8	0.85	0.353801
2H	GO:0006567	threonine catabolic process	0.128571	0.117778	0.1	0.1	0.635653
18O	GO:0044208	'de novo' AMP biosynthetic process	0.916981	1.05192	1	1.1	0.279232
2H	GO:0044208	'de novo' AMP biosynthetic process	0.122222	0.14375	0.1	0.1	0.352809
18O	GO:0045490	pectin catabolic process	0.392857	0.681818	0.45	0.6	0.0767676
2H	GO:0045490	pectin catabolic process	0.128571	0.0846154	0.1	0.1	0.119788
18O	GO:0019346	transsulfuration	0.905263	0.65625	0.6	0.6	0.265777
2H	GO:0019346	transsulfuration	0.0944444	0.0533333	0.1	0.1	0.0974512
18O	GO:0009089	lysine biosynthetic process via diaminopimelate	0.997143	1.66667	0.8	0.8	0.268136
2H	GO:0009089	lysine biosynthetic process via diaminopimelate	0.15614	0.151852	0.1	0.1	0.958296
18O	GO:0030203	glycosaminoglycan metabolic process	0.69	0.615789	0.65	0.6	0.650288
2H	GO:0030203	glycosaminoglycan metabolic process	0.0909091	0.109524	0.1	0.1	0.548157
18O	GO:0006427	histidyl-tRNA aminoacylation	1.22222	1.58235	1.3	1.6	0.155351
2H	GO:0006427	histidyl-tRNA aminoacylation	0.15	0.188889	0.2	0.3	0.528341
18O	GO:0010253	UDP-rhamnose biosynthetic process	0.95	1.20435	1	1.25	0.0771649
2H	GO:0010253	UDP-rhamnose biosynthetic process	0.113514	0.1375	0.1	0.1	0.271576
18O	GO:0045493	xylan catabolic process	0.918519	0.833333	0.9	0.75	0.517967
2H	GO:0045493	xylan catabolic process	0.306897	0.210345	0.1	0.1	0.587043
18O	GO:0006423	cysteinyl-tRNA aminoacylation	1.15385	1.43636	1.3	1.5	0.160422
2H	GO:0006423	cysteinyl-tRNA aminoacylation	0.1125	0.144444	0.1	0	0.664388
18O	GO:0006225	UDP biosynthetic process	0.804545	1.29091	1	1.1	0.119498
2H	GO:0006225	UDP biosynthetic process	0.297143	0.337143	0.1	0.1	0.883145
18O	GO:0019673	GDP-mannose metabolic process	0.665	0.916667	0.6	0.6	0.346809
2H	GO:0019673	GDP-mannose metabolic process	0.12	0.119048	0.1	0	0.979548
18O	GO:0019264	glycine biosynthetic process from serine	0.876056	0.970968	0.8	0.8	0.319027
2H	GO:0019264	glycine biosynthetic process from serine	1.10149	0.456061	0.1	0.1	0.331052
18O	GO:0009244	lipopolysaccharide core region biosynthetic process	1.00833	0.966667	0.95	0.9	0.650637
2H	GO:0009244	lipopolysaccharide core region biosynthetic process	0.143333	0.233333	0.1	0.15	0.086683
18O	GO:0010133	proline catabolic process to glutamate	1.94	1.76364	1.75	2.2	0.587202
2H	GO:0010133	proline catabolic process to glutamate	0.266667	0.35	0.3	0.35	0.0744313
18O	GO:0015986	proton motive force-driven ATP synthesis	1.03158	1.1	1.1	1	0.517145
2H	GO:0015986	proton motive force-driven ATP synthesis	0.2	0.25625	0.2	0.2	0.408233
18O	GO:0006166	purine ribonucleoside salvage	0.804808	1.99694	0.7	0.9	0.097976
2H	GO:0006166	purine ribonucleoside salvage	0.112245	0.126596	0.1	0.1	0.269193
18O	GO:0006222	UMP biosynthetic process	0.845	0.852632	0.7	0.8	0.935845
2H	GO:0006222	UMP biosynthetic process	0.118519	0.138462	0.1	0.15	0.379795
18O	GO:0045226	extracellular polysaccharide biosynthetic process	1.19	0.811111	1.4	1.2	0.338101
2H	GO:0045226	extracellular polysaccharide biosynthetic process	0.1	0.0615385	0	0	0.374141
18O	GO:0019262	N-acetylneuraminate catabolic process	2.2641	3.57692	1	1.1	0.271324
2H	GO:0019262	N-acetylneuraminate catabolic process	0.485714	0.468293	0.1	0.1	0.953931
18O	GO:0006542	glutamine biosynthetic process	1.22692	1.30833	1	1.05	0.743013
2H	GO:0006542	glutamine biosynthetic process	0.17	0.203571	0.1	0.2	0.364302
18O	GO:0009116	nucleoside metabolic process	0.835294	0.823529	0.6	0.7	0.969818
2H	GO:0009116	nucleoside metabolic process	0.0916667	0.0333333	0.1	0	0.0235214
18O	GO:0019557	L-histidine catabolic process to glutamate and formate	0.628571	0.9	0.6	1	0.0274012
2H	GO:0019557	L-histidine catabolic process to glutamate and formate	0.0904762	0.134783	0.1	0.1	0.026145
18O	GO:0006435	threonyl-tRNA aminoacylation	1.22449	1.53111	1.3	1.3	0.152971
2H	GO:0006435	threonyl-tRNA aminoacylation	0.153061	0.18913	0.2	0.2	0.129455
18O	GO:0046177	D-gluconate catabolic process	0.675	0.811111	0.95	0.9	0.606157
2H	GO:0046177	D-gluconate catabolic process	0.0333333	0.0285714	0	0	0.867471
18O	GO:0006432	phenylalanyl-tRNA aminoacylation	1.50476	1.51628	1.4	1.1	0.972254
2H	GO:0006432	phenylalanyl-tRNA aminoacylation	0.262162	0.305556	0.1	0.2	0.701633
18O	GO:0044205	'de novo' UMP biosynthetic process	1.06964	1.08077	0.9	0.85	0.953722
2H	GO:0044205	'de novo' UMP biosynthetic process	0.1	0.211429	0.1	0.1	0.0621329
18O	GO:0009072	aromatic amino acid metabolic process	0.733333	0.888235	0.9	0.9	0.378237
2H	GO:0009072	aromatic amino acid metabolic process	0.0777778	0.14	0.1	0.1	0.288375
18O	GO:0006096	glycolytic process	1.94554	2.19946	0.9	1	0.294659
2H	GO:0006096	glycolytic process	0.205414	0.281982	0.1	0.1	0.0670877
18O	GO:0006218	uridine catabolic process	0.925	0.709091	1.1	0.9	0.33009
2H	GO:0006218	uridine catabolic process	0.11875	0.1125	0.1	0.1	0.830837
18O	GO:0008616	queuosine biosynthetic process	1.04211	1.44737	1.3	1.7	0.118116
2H	GO:0008616	queuosine biosynthetic process	0.123077	0.238462	0.1	0.2	0.0557494
18O	GO:0006434	seryl-tRNA aminoacylation	0.818519	1.05556	0.8	0.9	0.224025
2H	GO:0006434	seryl-tRNA aminoacylation	0.0914894	0.1125	0.1	0.1	0.263107
18O	GO:0019303	D-ribose catabolic process	0.65	0.628571	0.65	0.7	0.805885
2H	GO:0019303	D-ribose catabolic process	0.075	0.0888889	0.1	0.1	0.484847
18O	GO:0019323	pentose catabolic process	0.9	0.84	0.9	1.05	0.846896
2H	GO:0019323	pentose catabolic process	0.128571	0.0727273	0.15	0	0.12097
18O	GO:0042843	D-xylose catabolic process	0.990476	1.29474	0.8	1.5	0.250857
2H	GO:0042843	D-xylose catabolic process	0.177778	0.16875	0.2	0.15	0.832433
18O	GO:0006048	UDP-N-acetylglucosamine biosynthetic process	0.741667	0.702174	0.6	0.6	0.749146
2H	GO:0006048	UDP-N-acetylglucosamine biosynthetic process	0.0973684	0.1075	0.1	0.1	0.29634
18O	GO:0009090	homoserine biosynthetic process	1.325	1.62222	1.25	1.6	0.666005
2H	GO:0009090	homoserine biosynthetic process	0.0894737	0.1	0.1	0.1	0.739654
18O	GO:0000271	polysaccharide biosynthetic process	1.21429	1.39615	1.5	1.55	0.420075
2H	GO:0000271	polysaccharide biosynthetic process	0.136842	0.166667	0.1	0.2	0.476092
18O	GO:0005983	starch catabolic process	2.7925	0.8	1.05	0.7	0.23119
2H	GO:0005983	starch catabolic process	0.149057	0.0867925	0.1	0.1	0.106632
18O	GO:0019571	D-arabinose catabolic process	0.6	0.894595	0.6	0.9	0.0134712
2H	GO:0019571	D-arabinose catabolic process	0.08	0.0935484	0.1	0.1	0.45095
18O	GO:0033499	galactose catabolic process via UDP-galactose	1.03125	0.995556	0.8	0.8	0.808714
2H	GO:0033499	galactose catabolic process via UDP-galactose	0.0986301	0.122059	0.1	0.1	0.124866
18O	GO:0006046	N-acetylglucosamine catabolic process	0.761538	2.58947	0.7	0.9	0.0362988
2H	GO:0006046	N-acetylglucosamine catabolic process	0.121622	0.144444	0.1	0.1	0.446517
18O	GO:0006421	asparaginyl-tRNA aminoacylation	1.85385	1.468	1.25	1.4	0.574091
2H	GO:0006421	asparaginyl-tRNA aminoacylation	0.115	0.222222	0.1	0.2	0.00266851
18O	GO:0019344	cysteine biosynthetic process	1.1625	1.35556	1.2	1.3	0.436279
2H	GO:0019344	cysteine biosynthetic process	0.111111	0.0916667	0.1	0.1	0.546616
18O	GO:0043041	amino acid activation for nonribosomal peptide biosynthetic process	1.44828	1.59259	1.5	1.7	0.489736
2H	GO:0043041	amino acid activation for nonribosomal peptide biosynthetic process	0.132	0.136364	0.2	0.2	0.892741
18O	GO:0006419	alanyl-tRNA aminoacylation	1	3.3619	1.15	1.2	0.141864
2H	GO:0006419	alanyl-tRNA aminoacylation	0.146667	0.278571	0.2	0.25	0.0338753
18O	GO:0009099	L-valine biosynthetic process	3.74194	1.31053	0.95	0.9	0.0144663
2H	GO:0009099	L-valine biosynthetic process	0.104	0.136735	0.1	0.1	0.110775
18O	GO:0000053	argininosuccinate metabolic process	5.99167	7.308	0.9	1.2	0.602248
2H	GO:0000053	argininosuccinate metabolic process	0.186957	0.865217	0.1	0.1	0.0760941
18O	GO:0006516	glycoprotein catabolic process	0.614286	0.7	0.9	0.9	0.75359
2H	GO:0006516	glycoprotein catabolic process	0.0285714	0.05	0	0.05	0.434614
18O	GO:0005990	lactose catabolic process	0.992	0.990196	0.8	0.9	0.988188
2H	GO:0005990	lactose catabolic process	0.112195	0.0921053	0.1	0.1	0.247593
18O	GO:0009088	threonine biosynthetic process	1.03902	2.93478	0.8	0.9	0.377259
2H	GO:0009088	threonine biosynthetic process	0.168889	0.167391	0.1	0.1	0.988041
18O	GO:0019546	arginine deiminase pathway	0.910169	0.896774	0.8	0.8	0.887039
2H	GO:0019546	arginine deiminase pathway	0.104615	0.123077	0.1	0.1	0.351869
18O	GO:0006430	lysyl-tRNA aminoacylation	0.523077	0.55	0.7	0.75	0.884161
2H	GO:0006430	lysyl-tRNA aminoacylation	0.1	0.135714	0.1	0.15	0.256713
18O	GO:0006002	fructose 6-phosphate metabolic process	0.921053	1.93656	0.9	0.9	0.0116566
2H	GO:0006002	fructose 6-phosphate metabolic process	0.126891	0.141379	0.1	0.1	0.212129
18O	GO:0009245	lipid A biosynthetic process	1.03774	1.00566	1.1	0.9	0.800888
2H	GO:0009245	lipid A biosynthetic process	0.125424	0.156897	0.1	0.1	0.244446
18O	GO:0005987	sucrose catabolic process	1.20476	0.913208	0.7	0.75	0.450697
2H	GO:0005987	sucrose catabolic process	0.111111	0.108247	0.1	0.1	0.787635
18O	GO:0006426	glycyl-tRNA aminoacylation	1.25094	1.37321	1.3	1.35	0.383826
2H	GO:0006426	glycyl-tRNA aminoacylation	0.0883333	0.13871	0.1	0.2	0.00605036
18O	GO:0019294	keto-3-deoxy-D-manno-octulosonic acid biosynthetic process	1.53684	1.63	1.3	1.4	0.76944
2H	GO:0019294	keto-3-deoxy-D-manno-octulosonic acid biosynthetic process	0.09	0.131579	0.1	0.1	0.230353
18O	GO:0042355	L-fucose catabolic process	0.6	0.894595	0.6	0.9	0.0134712
2H	GO:0042355	L-fucose catabolic process	0.08	0.0935484	0.1	0.1	0.45095
18O	GO:0006188	IMP biosynthetic process	1.08462	1.38462	1.1	1.3	0.36879
2H	GO:0006188	IMP biosynthetic process	0.109524	0.105263	0.1	0.1	0.881893
18O	GO:0046705	CDP biosynthetic process	1.07143	1.36923	1.2	1.2	0.468473
2H	GO:0046705	CDP biosynthetic process	0.434783	0.486957	0.1	0.2	0.899059
18O	GO:0006000	fructose metabolic process	0.72619	0.742857	0.6	0.6	0.820811
2H	GO:0006000	fructose metabolic process	0.111111	0.108696	0.1	0.1	0.838011
18O	GO:0006431	methionyl-tRNA aminoacylation	1.29286	0.961538	1	1.1	0.315841
2H	GO:0006431	methionyl-tRNA aminoacylation	0.0833333	0.1	0	0.1	0.818766
18O	GO:0042853	L-alanine catabolic process	0.758462	0.898485	0.8	0.8	0.120519
2H	GO:0042853	L-alanine catabolic process	0.10625	0.120635	0.1	0.1	0.236616
18O	GO:0009252	peptidoglycan biosynthetic process	0.998261	1.00901	0.7	0.7	0.924889
2H	GO:0009252	peptidoglycan biosynthetic process	0.104348	0.148936	0.1	0.1	0.0964718
18O	GO:0006531	aspartate metabolic process	0.9	2.38947	0.95	1.4	0.0703424
2H	GO:0006531	aspartate metabolic process	0.12	0.254545	0.15	0.2	0.0290791
18O	GO:0006564	L-serine biosynthetic process	0.897701	1.05529	0.9	1	0.088915
2H	GO:0006564	L-serine biosynthetic process	0.558491	0.133673	0.1	0.1	0.179639
18O	GO:0006437	tyrosyl-tRNA aminoacylation	1.00889	1.045	1.1	1.2	0.815857
2H	GO:0006437	tyrosyl-tRNA aminoacylation	0.264516	0.170968	0.1	0.2	0.33385
18O	GO:0006543	glutamine catabolic process	0.88	0.92	0.9	1	0.747971
2H	GO:0006543	glutamine catabolic process	0.109091	0.435	0.1	0.1	0.292905
18O	GO:0006529	asparagine biosynthetic process	1.61111	1.74444	1.7	1.7	0.367947
2H	GO:0006529	asparagine biosynthetic process	0.14375	0.333333	0.2	0.2	0.0116437
18O	GO:0019240	citrulline biosynthetic process	0.922951	0.844444	0.8	0.8	0.413724
2H	GO:0019240	citrulline biosynthetic process	0.0940299	0.130882	0.1	0.1	0.128296
18O	GO:0009098	L-leucine biosynthetic process	0.808696	0.834146	0.9	1	0.856284
2H	GO:0009098	L-leucine biosynthetic process	0.165714	0.213889	0.1	0.1	0.766176
18O	GO:0006424	glutamyl-tRNA aminoacylation	4.77955	3.04524	0.95	1.1	0.610359
2H	GO:0006424	glutamyl-tRNA aminoacylation	0.114545	0.114035	0.1	0.1	0.976462
18O	GO:0000025	maltose catabolic process	0.839286	0.755932	0.8	0.7	0.28905
2H	GO:0000025	maltose catabolic process	0.1	0.124	0.1	0.1	0.0757475
18O	GO:0030388	fructose 1,6-bisphosphate metabolic process	1.72258	1.62603	0.9	1	0.808294
2H	GO:0030388	fructose 1,6-bisphosphate metabolic process	0.115023	0.190821	0.1	0.1	0.00347381
18O	GO:0006438	valyl-tRNA aminoacylation	0.717647	0.68125	0.7	0.75	0.867434
2H	GO:0006438	valyl-tRNA aminoacylation	0.154545	0.190909	0.1	0.2	0.518295
18O	GO:0006418	tRNA aminoacylation for protein translation	1.07333	1.11034	1.1	1.1	0.748391
2H	GO:0006418	tRNA aminoacylation for protein translation	0.0898305	0.124194	0.1	0.1	0.0442568
18O	GO:0044206	UMP salvage	1.32	1.6619	1.45	2	0.179873
2H	GO:0044206	UMP salvage	0.111765	0.14375	0.1	0.1	0.258183
18O	GO:0009086	methionine biosynthetic process	0.973913	0.928889	1	0.8	0.751576
2H	GO:0009086	methionine biosynthetic process	0.170909	0.172414	0.1	0.1	0.985337
18O	GO:0016139	glycoside catabolic process	0.7	0.9	0.7	0.8	0.428662
2H	GO:0016139	glycoside catabolic process	0.0941176	0.0944444	0.1	0.1	0.989607
18O	GO:0046040	IMP metabolic process	0.92093	1.07143	1	1.15	0.308838
2H	GO:0046040	IMP metabolic process	0.125	0.153125	0.1	0.1	0.370362
18O	GO:0006006	glucose metabolic process	1.89847	2.84462	1	1.1	0.0522172
2H	GO:0006006	glucose metabolic process	0.173952	0.373209	0.1	0.1	0.00395573
18O	GO:0019698	D-galacturonate catabolic process	0.766667	0.747619	0.8	0.6	0.897598
2H	GO:0019698	D-galacturonate catabolic process	0.140625	0.139286	0.1	0.1	0.959725
18O	GO:0009052	pentose-phosphate shunt, non-oxidative branch	1.07778	1.39091	1.2	1.4	0.322571
2H	GO:0009052	pentose-phosphate shunt, non-oxidative branch	0.230769	0.242857	0.1	0.3	0.901711
18O	GO:0009263	deoxyribonucleotide biosynthetic process	0.960417	0.961702	0.95	0.9	0.991398
2H	GO:0009263	deoxyribonucleotide biosynthetic process	0.102	0.110638	0.1	0.1	0.615003
18O	GO:0030245	cellulose catabolic process	0.928902	1.15152	0.8	0.7	0.560212
2H	GO:0030245	cellulose catabolic process	0.128834	0.108387	0.1	0.1	0.0197972
18O	GO:0006007	glucose catabolic process	1.38889	1.64118	1.4	1.4	0.354233
2H	GO:0006007	glucose catabolic process	0.157143	0.246154	0.2	0.2	0.117038
18O	GO:0050667	homocysteine metabolic process	1.87778	2.77778	2	2.5	0.134982
2H	GO:0050667	homocysteine metabolic process	0.155556	0.1875	0.1	0.1	0.681845
18O	GO:0009051	pentose-phosphate shunt, oxidative branch	0.99	1.05	1.1	1.15	0.771901
2H	GO:0009051	pentose-phosphate shunt, oxidative branch	0.0909091	0.1125	0.1	0.1	0.571522
18O	GO:0006183	GTP biosynthetic process	0.914	0.973469	0.95	0.9	0.647909
2H	GO:0006183	GTP biosynthetic process	0.111364	0.139024	0.1	0.1	0.105051
18O	GO:0042776	proton motive force-driven mitochondrial ATP synthesis	1.15385	0.997297	0.7	0.9	0.728118
2H	GO:0042776	proton motive force-driven mitochondrial ATP synthesis	0.127027	0.138889	0.1	0.1	0.576347
18O	GO:0006032	chitin catabolic process	1.0931	1.10714	0.9	0.85	0.943894
2H	GO:0006032	chitin catabolic process	0.213793	0.29	0.1	0.1	0.493181
18O	GO:0042351	'de novo' GDP-L-fucose biosynthetic process	0.481818	0.654545	0.6	0	0.574322
2H	GO:0042351	'de novo' GDP-L-fucose biosynthetic process	0.125	0.0615385	0.15	0	0.17371
18O	GO:0019552	glutamate catabolic process via 2-hydroxyglutarate	0.837143	0.883784	0.9	0.9	0.539166
2H	GO:0019552	glutamate catabolic process via 2-hydroxyglutarate	0.417073	0.132609	0.1	0.1	0.377558
18O	GO:0019563	glycerol catabolic process	1.28148	1.40368	0.8	0.9	0.717188
2H	GO:0019563	glycerol catabolic process	0.113174	0.129651	0.1	0.1	0.0916742
18O	GO:0009103	lipopolysaccharide biosynthetic process	1.70385	1.52593	1.35	1.4	0.487214
2H	GO:0009103	lipopolysaccharide biosynthetic process	0.134615	0.156	0.2	0.2	0.413838
18O	GO:0006537	glutamate biosynthetic process	0.902347	1.08429	0.9	0.9	0.037409
2H	GO:0006537	glutamate biosynthetic process	0.186854	0.228095	0.1	0.1	0.704825
18O	GO:0042450	arginine biosynthetic process via ornithine	0.986957	1.02639	1	0.85	0.78936
2H	GO:0042450	arginine biosynthetic process via ornithine	0.0958904	0.214865	0.1	0.1	0.115981
18O	GO:0006433	prolyl-tRNA aminoacylation	1.43636	1.45	1.4	1.4	0.936399
2H	GO:0006433	prolyl-tRNA aminoacylation	0.22	0.278947	0.2	0.3	0.184036
18O	GO:0009298	GDP-mannose biosynthetic process	1.116	1.65385	1.1	1.2	0.152616
2H	GO:0009298	GDP-mannose biosynthetic process	0.122727	0.182609	0.1	0.2	0.0995107
18O	GO:0005978	glycogen biosynthetic process	1.14932	1.068	0.9	1	0.548438
2H	GO:0005978	glycogen biosynthetic process	0.129508	0.1	0.1	0.1	0.106858
18O	GO:0019518	L-threonine catabolic process to glycine	0.920339	1.28548	0.9	0.85	0.254806
2H	GO:0019518	L-threonine catabolic process to glycine	1.84211	0.109524	0.1	0.1	0.294252
18O	GO:0006044	N-acetylglucosamine metabolic process	2.26923	3.36458	0.9	0.9	0.307545
2H	GO:0006044	N-acetylglucosamine metabolic process	0.381667	0.348387	0.1	0.1	0.871837
18O	GO:0006422	aspartyl-tRNA aminoacylation	0.856	0.99	1	1.1	0.563393
2H	GO:0006422	aspartyl-tRNA aminoacylation	0.06	0.113043	0	0.1	0.0627045
18O	GO:0046373	L-arabinose metabolic process	0.9	0.628571	0.9	0.8	0.0911729
2H	GO:0046373	L-arabinose metabolic process	0.15	0.0461538	0.1	0	0.000192907
18O	GO:0006094	gluconeogenesis	1.979	2.30391	0.8	0.9	0.353533
2H	GO:0006094	gluconeogenesis	0.194945	0.217705	0.1	0.1	0.551047
18O	GO:0051156	glucose 6-phosphate metabolic process	0.814286	1.09589	0.7	0.9	0.193499
2H	GO:0051156	glucose 6-phosphate metabolic process	0.116923	0.137931	0.1	0.1	0.269109
18O	GO:0006524	alanine catabolic process	0.841176	0.861111	0.9	0.9	0.909529
2H	GO:0006524	alanine catabolic process	0.1	0.0928571	0.1	0.1	0.764874
18O	GO:0006552	L-leucine catabolic process	1.10672	1.08898	1	0.9	0.924144
2H	GO:0006552	L-leucine catabolic process	0.101613	0.165385	0.1	0.1	0.129103
18O	GO:0042732	D-xylose metabolic process	0.9	0.7625	0.75	0.8	0.306248
2H	GO:0042732	D-xylose metabolic process	0.168182	0.189474	0.2	0.2	0.52849
18O	GO:0016052	carbohydrate catabolic process	1.30435	1.435	1.5	1	0.676074
2H	GO:0016052	carbohydrate catabolic process	0.0857143	0.246154	0.1	0.1	0.195278
18O	GO:0019877	diaminopimelate biosynthetic process	1.05714	2.55	0.9	1.15	0.315054
2H	GO:0019877	diaminopimelate biosynthetic process	0.1	0.0894737	0.1	0.1	0.699622
18O	GO:0006098	pentose-phosphate shunt	1.40143	1.26719	1	1	0.77693
2H	GO:0006098	pentose-phosphate shunt	0.124658	0.381944	0.1	0.1	0.122127
18O	GO:0009265	2'-deoxyribonucleotide biosynthetic process	1.19333	2.00588	1.2	1	0.344193
2H	GO:0009265	2'-deoxyribonucleotide biosynthetic process	0.136364	0.13	0.1	0.1	0.808116
18O	GO:0005982	starch metabolic process	3.40714	1.07778	0.95	0.7	0.317652
2H	GO:0005982	starch metabolic process	0.125581	0.0925	0.1	0.1	0.116468
18O	GO:0008652	amino acid biosynthetic process	2.88333	1.24831	1.2	1.1	0.0116622
2H	GO:0008652	amino acid biosynthetic process	0.145882	0.177381	0.1	0.1	0.645695
18O	GO:0006520	amino acid metabolic process	0.970707	1.00204	1	0.9	0.691853
2H	GO:0006520	amino acid metabolic process	0.230392	0.171429	0.1	0.1	0.67434
18O	GO:0000272	polysaccharide catabolic process	0.918919	1.01607	1	1	0.159907
2H	GO:0000272	polysaccharide catabolic process	0.126829	0.177344	0.1	0.1	0.298026
18O	GO:0006526	L-arginine biosynthetic process	2.65541	3.17867	0.9	1	0.574126
2H	GO:0006526	L-arginine biosynthetic process	0.106329	0.627273	0.1	0.1	0.0146065
18O	GO:0006015	5-phosphoribose 1-diphosphate biosynthetic process	0.882857	1.30625	0.9	0.95	0.0721841
2H	GO:0006015	5-phosphoribose 1-diphosphate biosynthetic process	0.0971429	0.0823529	0.1	0.1	0.344723
18O	GO:0009247	glycolipid biosynthetic process	2.26552	2.04828	1.8	2.1	0.645926
2H	GO:0009247	glycolipid biosynthetic process	0.1	0.136667	0	0.05	0.325532
18O	GO:0009313	oligosaccharide catabolic process	0.738889	0.673684	0.8	0.7	0.635613
2H	GO:0009313	oligosaccharide catabolic process	0.0821429	0.114286	0.1	0.1	0.0290752
18O	GO:0019592	mannitol catabolic process	0.825	0.825	0.9	0.7	1
2H	GO:0019592	mannitol catabolic process	0.155556	0.1875	0.1	0.2	0.411838
18O	GO:0006012	galactose metabolic process	0.85	1.224	0.9	0.9	0.150044
2H	GO:0006012	galactose metabolic process	0.123423	0.136538	0.1	0.1	0.256597
18O	GO:0006428	isoleucyl-tRNA aminoacylation	0.75	1.29091	0.8	1.05	0.0546609
2H	GO:0006428	isoleucyl-tRNA aminoacylation	0.114286	0.0952381	0.1	0.1	0.548081
18O	GO:0005975	carbohydrate metabolic process	1.17065	1.47041	0.9	1	0.0376665
2H	GO:0005975	carbohydrate metabolic process	0.140768	0.178873	0.1	0.1	0.0122801
18O	GO:0019464	glycine decarboxylation via glycine cleavage system	0.663636	1.00278	0.7	0.7	0.0832991
2H	GO:0019464	glycine decarboxylation via glycine cleavage system	0.0826087	0.087234	0.1	0.1	0.772532
18O	GO:0006043	glucosamine catabolic process	0.8375	0.81875	0.95	0.95	0.919789
2H	GO:0006043	glucosamine catabolic process	0.125	0.24	0.1	0.2	0.168434
18O	GO:0061621	canonical glycolysis	1.02308	1.12308	1	1	0.608965
2H	GO:0061621	canonical glycolysis	0.113636	0.2	0.1	0.2	0.00284144
18O	GO:0006535	cysteine biosynthetic process from serine	0.8	1.27143	0.9	0.8	0.184059
2H	GO:0006535	cysteine biosynthetic process from serine	0.145455	0.18	0.1	0.1	0.741875
18O	GO:0019288	isopentenyl diphosphate biosynthetic process, methylerythritol 4-phosphate pathway	1.74468	1.55682	0.7	0.85	0.824301
2H	GO:0019288	isopentenyl diphosphate biosynthetic process, methylerythritol 4-phosphate pathway	0.102564	0.075	0.1	0.1	0.039917
18O	GO:0019301	rhamnose catabolic process	1.11538	1.10769	1.1	0.9	0.979329
2H	GO:0019301	rhamnose catabolic process	0.123077	0.108333	0.1	0.1	0.79059
18O	GO:0000105	L-histidine biosynthetic process	1.35909	1.3475	1.75	1.6	0.952148
2H	GO:0000105	L-histidine biosynthetic process	0.161538	0.202778	0.2	0.2	0.116689
18O	GO:0006004	fucose metabolic process	0.979167	1.03478	0.8	0.9	0.680472
2H	GO:0006004	fucose metabolic process	0.120755	0.103774	0.1	0.1	0.270077
18O	GO:0044210	'de novo' CTP biosynthetic process	1.05357	1.36207	1	1.3	0.30253
2H	GO:0044210	'de novo' CTP biosynthetic process	0.1	0.0961538	0.1	0.1	0.866416
18O	GO:0070150	mitochondrial glycyl-tRNA aminoacylation	1.05556	1.225	1.2	1.2	0.333949
2H	GO:0070150	mitochondrial glycyl-tRNA aminoacylation	0.0894737	0.141463	0.1	0.2	0.0241042
18O	GO:0006754	ATP biosynthetic process	1.09677	1.25	1.1	1.1	0.1652
2H	GO:0006754	ATP biosynthetic process	0.125714	0.121622	0.1	0.1	0.811896
18O	GO:0019324	L-lyxose metabolic process	1.11538	1.10769	1.1	0.9	0.979329
2H	GO:0019324	L-lyxose metabolic process	0.123077	0.108333	0.1	0.1	0.79059
18O	GO:0006689	ganglioside catabolic process	0.636	0.575	0.6	0.65	0.66311
2H	GO:0006689	ganglioside catabolic process	0.092	0.120833	0.1	0.1	0.301284
18O	GO:0006547	L-histidine metabolic process	0.65	0.9125	0.8	1.1	0.187667
2H	GO:0006547	L-histidine metabolic process	0.0833333	0.138462	0.1	0.1	0.0557491
18O	GO:0019547	arginine catabolic process to ornithine	0.85	0.813208	0.8	0.8	0.669797
2H	GO:0019547	arginine catabolic process to ornithine	0.1	0.113462	0.1	0.1	0.259183
18O	GO:0006565	L-serine catabolic process	0.925	2.36324	0.9	0.9	0.266032
2H	GO:0006565	L-serine catabolic process	1.01081	0.431507	0.1	0.1	0.335195
18O	GO:0046034	ATP metabolic process	0.858475	0.985833	0.8	0.85	0.437546
2H	GO:0046034	ATP metabolic process	0.1	0.400704	0.1	0.1	0.0794156
18O	GO:0006538	glutamate catabolic process	2.3	2.16481	0.8	1.05	0.882442
2H	GO:0006538	glutamate catabolic process	0.569014	0.104478	0.1	0.1	0.119973
18O	GO:0006228	UTP biosynthetic process	1.31667	1.67	1.1	1.2	0.209622
2H	GO:0006228	UTP biosynthetic process	0.13	0.5875	0.15	0.2	0.0261613
18O	GO:0042777	proton motive force-driven plasma membrane ATP synthesis	0.891603	0.86129	0.9	0.9	0.670873
2H	GO:0042777	proton motive force-driven plasma membrane ATP synthesis	0.181818	0.0868217	0.1	0.1	0.117636
18O	GO:0009097	isoleucine biosynthetic process	2.93494	1.11818	0.8	0.8	0.0159259
2H	GO:0009097	isoleucine biosynthetic process	0.0898734	0.115584	0.1	0.1	0.0864335
18O	GO:0006541	glutamine metabolic process	1.23866	1.36957	1.3	1.3	0.242546
2H	GO:0006541	glutamine metabolic process	0.163846	0.2104	0.1	0.2	0.273197
18O	GO:0006177	GMP biosynthetic process	0.981132	1.01154	1	0.9	0.791083
2H	GO:0006177	GMP biosynthetic process	0.118182	0.148	0.1	0.2	0.0494154
18O	GO:0009073	aromatic amino acid family biosynthetic process	1.37273	1.46364	1.3	1.6	0.628607
2H	GO:0009073	aromatic amino acid family biosynthetic process	0.166667	0.153333	0.2	0.1	0.753323
18O	GO:0005980	glycogen catabolic process	1.16364	1.12222	1	0.9	0.904683
2H	GO:0005980	glycogen catabolic process	0.0888889	0.0733333	0.1	0	0.621746
18O	GO:0006152	purine nucleoside catabolic process	1.245	0.910526	1.15	1	0.163627
2H	GO:0006152	purine nucleoside catabolic process	0.12	0.116667	0.1	0.1	0.905966
18O	GO:0019556	L-histidine catabolic process to glutamate and formamide	0.668421	0.92973	0.6	1	0.0839557
2H	GO:0019556	L-histidine catabolic process to glutamate and formamide	0.1125	0.152	0.1	0.1	0.172834
18O	GO:1901135	carbohydrate derivative metabolic process	1.35	1.6	1.5	1.7	0.394207
2H	GO:1901135	carbohydrate derivative metabolic process	0.14	0.15	0.15	0.15	0.856911
18O	GO:0006189	'de novo' IMP biosynthetic process	1.10722	1.24647	1.1	1	0.463546
2H	GO:0006189	'de novo' IMP biosynthetic process	0.12515	0.137059	0.1	0.1	0.441844
